# QTL spanning the TGF-β2 locus is associated with muscle fiber hypertrophy in rainbow trout

**DOI:** 10.64898/2026.05.24.727516

**Authors:** Akash Raghu, Guglielmo Raymo, Ridwan Ahmed, Ali Ali, Tim Leeds, Mohamed Salem

## Abstract

**Background:** Skeletal muscle growth is a key determinant of body size and market value in salmonid aquaculture, yet the mechanisms linking genomic variation to muscle fiber hypertrophy remain poorly resolved. Myofiber cross-sectional area (CSA) provides a quantitative cellular proxy for fiber size and a direct link to macroscopic growth traits.

**Methods:** We performed histological phenotyping of white skeletal muscle from rainbow trout (*Oncorhynchus mykiss)* representing divergent fillet-yield selection lines (ARS-FY-H and ARS-FY-L), quantifying mean myofiber CSA and fiber number using high-throughput image analysis. Genome-wide association analysis (GWAS) was conducted using low-pass whole-genome sequencing (∼1×) with genotype imputation and functional variant annotation. RNA sequencing was performed on fish representing high and low CSA extremes to identify differentially expressed genes and enriched biological pathways.

**Results:** Mean myofiber CSA was significantly associated with body weight, muscle weight, visceral weight, and body length (p < 0.05), while fiber count showed no significant association with most growth traits, implicating hypertrophy as the primary driver of muscle mass variation. GWAS identified a significant QTL spanning ∼4.76 Mb on chromosome 2 (117 significant SNPs; Bonferroni-adjusted P ≤ 0.05; λ = 1.02). Associated variants were predominantly noncoding, enriched in intronic, intergenic, and enhancer-annotated regions. A high density of SNPs colocalized with the TGF-β2 locus, overlapping strong and genic enhancer elements in white muscle. Transcriptomic comparisons revealed that high-CSA muscle showed elevated expression of genes related to contractile function, cytoskeletal organization, and translation, while low-CSA muscle exhibited upregulation of extracellular matrix and immune-related genes consistent with a tissue remodeling state.

**Conclusions:** Noncoding regulatory variation within a significant QTL spanning the TGF-β2 locus is associated with distinct transcriptional programs linked to muscle fiber hypertrophy in rainbow trout. By integrating genetic variation, chromatin-state annotation, and transcriptomic profiling, this study identifies candidate regulatory loci associated with variation in muscle cellularity and growth-related phenotypes in rainbow trout.
