## Supplementary_File 2 for "QTL spanning the TGF-β2 locus is associated with muscle fiber hypertrophy in rainbow trout"

### Sheet: Sheet1
Gene	baseMean	log2FoldChange	lfcSE	stat	pvalue	padj	High vs Low	Annotation
LOC110505528	44.3622	-20.628	3.60072	-5.72884	1.0112e-08	3.3e-05	Downregulated	GMP reductase 1
LOC110509104	28.2683	-19.9932	3.91866	-5.10205	3.36001e-07	0.000659	Downregulated	cystatin-like protein
LOC118936573	22.0646	-19.4548	4.1657	-4.67022	3.00874e-06	0.004102	Downregulated	microfibril-associated glycoprotein 4-like
LOC118965250	16.0254	-16.8836	4.17166	-4.04721	5.18323e-05	0.028408	Downregulated	uncharacterized LOC118965250
LOC110504725	46.7404	-8.62546	2.09165	-4.12375	3.72753e-05	0.02149	Downregulated	long-chain-fatty-acid--CoA ligase 1
LOC110486076	62.2732	-7.53001	1.6218	-4.64299	3.43403e-06	0.00439	Downregulated	tau-tubulin kinase 1
LOC110517266	966.015	-5.97504	1.29309	-4.62075	3.82352e-06	0.004552	Downregulated	lysozyme g
LOC110504282	53.4645	-5.38612	1.37675	-3.91221	9.14564e-05	0.042683	Downregulated	nascent polypeptide-associated complex subunit alpha, muscle-specific form
cbpa1	50.8896	-4.79714	1.15583	-4.15038	3.31926e-05	0.020684	Downregulated	Carboxypeptidase A1
LOC110537974	25.6109	-4.54459	1.18209	-3.84454	0.000120779	0.048919	Downregulated	adenosine receptor A1-like
LOC118938279	189.245	-4.52497	1.03572	-4.36891	1.24871e-05	0.010075	Downregulated	heat shock 70 kDa protein
LOC110520766	50.598	-4.32052	0.86102	-5.01791	5.22354e-07	0.000903	Downregulated	zymogen granule membrane protein 16
LOC110531297	125.549	-4.20029	0.95476	-4.39932	1.08591e-05	0.009391	Downregulated	transketolase
LOC118936435	67.9718	-4.19222	1.00042	-4.19047	2.78377e-05	0.018602	Downregulated	Ig kappa chain C region, B allele-like
LOC110497998	155.512	-4.11775	0.559458	-7.36025	1.83569e-13	1.8e-09	Downregulated	interferon alpha-inducible protein 27-like protein 2A
LOC110485635	27.6075	-4.06173	0.882556	-4.60224	4.17969e-06	0.004552	Downregulated	low-density lipoprotein receptor
LOC110492287	454.844	-3.82557	0.641166	-5.96659	2.42269e-09	9.69e-06	Downregulated	polyhomeotic-like protein 2
LOC110500584	246.844	-3.79685	0.822443	-4.61655	3.90177e-06	0.004552	Downregulated	netrin-1
fbp1a	130.678	-3.75868	0.889069	-4.22766	2.36136e-05	0.016934	Downregulated	fructose-1,6-bisphosphatase 1a
si:dkey-71d15.2	92.3177	-3.54513	0.771759	-4.59357	4.35723e-06	0.004575	Downregulated	SH3 domain-containing kinase-binding protein 1
iip	95.2968	-3.35606	0.69019	-4.86251	1.15907e-06	0.001893	Downregulated	interferon inducible protein
LOC110501048	39.15	-3.34145	0.856849	-3.8997	9.63129e-05	0.043566	Downregulated	inositol 1,4,5-triphosphate receptor associated 2
LOC110520528	21.2641	-3.28346	0.848575	-3.86939	0.00010911	0.046493	Downregulated	uncharacterized LOC110520528
LOC110521971	50.2792	-3.20452	0.683057	-4.69144	2.71293e-06	0.003988	Downregulated	GTPase IMAP family member 7
LOC110502797	23.888	-3.199	0.792188	-4.03818	5.38665e-05	0.028796	Downregulated	inward rectifier potassium channel 2
p2rx4a	37.8512	-3.08513	0.706692	-4.36559	1.26779e-05	0.010075	Downregulated	purinergic receptor P2X, ligand-gated ion channel, 4a
LOC118940219	43.3991	-2.95581	0.684128	-4.32055	1.5564e-05	0.012042	Downregulated	actin-related protein 2/3 complex subunit 1B-like
LOC110486040	38.5817	-2.64029	0.661355	-3.99225	6.54497e-05	0.033178	Downregulated	dispanin subfamily A member 2b
LOC110501958	1130.15	-2.56499	0.50488	-5.08039	3.76667e-07	0.000692	Downregulated	tubulin alpha chain
LOC110525089	63.2518	-2.17703	0.560587	-3.88348	0.000102974	0.045189	Downregulated	methionine aminopeptidase 2
pola1	29.4267	-2.16586	0.561894	-3.85456	0.000115936	0.048667	Downregulated	polymerase (DNA directed), alpha 1
LOC118964988	146.012	-2.05076	0.506903	-4.04567	5.21745e-05	0.028408	Downregulated	uncharacterized LOC118964988
LOC110507631	200.876	-1.98654	0.506642	-3.92099	8.8185e-05	0.042505	Downregulated	acidic leucine-rich nuclear phosphoprotein 32 family member E
LOC110486881	433.738	-1.85047	0.396575	-4.66613	3.06923e-06	0.004102	Downregulated	28S ribosomal protein S7, mitochondrial
LOC110512499	206.709	-1.67945	0.405495	-4.14172	3.44707e-05	0.020684	Downregulated	protein NOXP20
LOC110491889	977.832	-1.62125	0.341596	-4.74611	2.07366e-06	0.003209	Downregulated	beta-2-microglobulin
LOC110515411	2990.24	1.27074	0.24839	5.11591	3.12232e-07	0.000656	Upregulated	myosin heavy chain, fast skeletal muscle-like
LOC110490299	52.9177	1.59421	0.398293	4.00261	6.26477e-05	0.032315	Upregulated	electron transfer flavoprotein regulatory factor 1
LOC118964489	467.44	1.61075	0.382203	4.21438	2.50466e-05	0.017534	Upregulated	uncharacterized LOC118964489
LOC110515921	120.176	1.65398	0.422402	3.91566	9.01577e-05	0.042683	Upregulated	general transcription factor IIE subunit 2-like
LOC110497992	148.025	1.8339	0.435847	4.20766	2.58024e-05	0.017643	Upregulated	histone-binding protein RBBP4
LOC110518117	48.3475	1.91757	0.497909	3.85124	0.000117521	0.048667	Upregulated	CCR4-NOT transcription complex subunit 10
pdlim5a	2353.61	2.08074	0.50141	4.14977	3.32805e-05	0.020684	Upregulated	PDZ and LIM domain 5a
LOC110517148	8278.81	2.18553	0.387022	5.64703	1.63241e-08	4.36e-05	Upregulated	myosin heavy chain, fast skeletal muscle-like
LOC118938102	33.3663	2.30337	0.582258	3.95593	7.62377e-05	0.037359	Upregulated	NLR family CARD domain-containing protein 3-like
LOC110521079	124.121	2.31934	0.389629	5.95269	2.63768e-09	9.69e-06	Upregulated	frizzled-3
LOC110498893	116.075	2.36136	0.614431	3.84316	0.000121458	0.048919	Upregulated	myosin heavy chain, fast skeletal muscle
LOC118944539	1138.55	2.44019	0.627706	3.88748	0.000101292	0.045124	Upregulated	uveal autoantigen with coiled-coil domains and ankyrin repeats-like
LOC110504776	33.0953	2.53373	0.654335	3.87222	0.000107849	0.046493	Upregulated	regulator of cell cycle RGCC
LOC110513573	97.6819	2.53519	0.573896	4.4175	9.98475e-06	0.008896	Upregulated	NLR family CARD domain-containing protein 3-like
LOC110490301	70.1327	2.57268	0.578108	4.45017	8.58014e-06	0.007884	Upregulated	adenomatous polyposis coli protein 2
LOC110519808	7025.44	2.62657	0.482973	5.43833	5.37821e-08	0.000122	Upregulated	myosin heavy chain, fast skeletal muscle-like
LOC110528891	15.4517	2.63153	0.661671	3.9771	6.97612e-05	0.034765	Upregulated	protocadherin-15
galnt18a	45.9669	3.02956	0.670917	4.51554	6.31543e-06	0.00619	Upregulated	UDP-N-acetyl-alpha-D-galactosamine:polypeptide N-acetylgalactosaminyltransferase 18a
LOC110528926	21.0425	3.26349	0.744624	4.38273	1.172e-05	0.009845	Upregulated	cGMP-dependent protein kinase 1
LOC110501376	10.3107	3.30333	0.776505	4.2541	2.09896e-05	0.015428	Upregulated	tissue factor pathway inhibitor
LOC118938489	8.8275	3.37768	0.86588	3.90086	9.58508e-05	0.043566	Upregulated	stonustoxin subunit beta-like
LOC110515071	233.152	3.78181	0.615738	6.14191	8.15354e-10	4e-06	Upregulated	NACHT, LRR and PYD domains-containing protein 3-like
LOC110516501	9.54182	3.78995	0.917138	4.13236	3.59052e-05	0.021114	Upregulated	synaptogyrin-3-like
LOC110513528	14.5174	3.81105	0.95155	4.00509	6.19925e-05	0.032315	Upregulated	glyoxylate reductase/hydroxypyruvate reductase
LOC110499358	24.8583	3.90486	0.854581	4.56933	4.89284e-06	0.004961	Upregulated	tripartite motif-containing protein 35-like
LOC110530442	17.7565	3.90944	0.877657	4.4544	8.41278e-06	0.007884	Upregulated	forkhead box C1-A
LOC110488997	120.822	3.9676	0.557276	7.11963	1.08216e-12	7.95e-09	Upregulated	differentially expressed in FDCP 6
LOC110496550	41.2566	4.4488	0.697739	6.37603	1.81739e-10	1.07e-06	Upregulated	Y+L amino acid transporter 2
fam149a	160.274	4.56328	0.807379	5.65196	1.58628e-08	4.36e-05	Upregulated	family with sequence similarity 149 member A
LOC110536649	10.4788	5.01466	1.08921	4.60394	4.14579e-06	0.004552	Upregulated	neutrophil cytosol factor 2-like
tex36	11.7009	5.16831	0.937926	5.51036	3.581e-08	8.77e-05	Upregulated	testis expressed 36
LOC110498425	5.1658	5.38484	1.30004	4.14207	3.44184e-05	0.020684	Upregulated	calcium-binding protein 2-like
LOC118936853	5.64526	5.67804	1.36919	4.147	3.36861e-05	0.020684	Upregulated	uncharacterized LOC118936853
LOC110527699	6.14751	5.92322	1.37655	4.30295	1.68538e-05	0.012706	Upregulated	neurexophilin-2-like
LOC118936817	10.8907	6.32804	1.55939	4.05802	4.949e-05	0.027983	Upregulated	uncharacterized LOC118936817
LOC118942075	51.4166	7.9197	0.803902	9.85157	6.74817e-23	1.98e-18	Upregulated	uncharacterized protein DDB_G0290685-like
LOC118938478	19.2306	9.14043	1.14286	7.99784	1.26624e-15	1.86e-11	Upregulated	uncharacterized LOC118938478
