## Supplementary File 1 for "QTL spanning the TGF-β2 locus is associated with muscle fiber hypertrophy in rainbow trout"

### Sheet: rawData
ID	Filled Area (px²)	Filled Area (uM²)	Body Weight (g)	Muscle Weight (g)	Visceral Weight (g)	Body Length (mm)	Family	Genetic Line
119	51868.2	5394.29	837.4	376.3	101.6	385	2020122	ARS-FY-L
120	24905.2	2590.14	546.6	263.1	61.6	315	2020289	ARS-FY-H
122	46055.8	4789.8	769.6	381.1	71.4	365	2020301	ARS-FY-H
124	42715.9	4442.46	662	326.9	68.4	360	2020076	ARS-FY-H
125	38284.4	3981.58	316	138.6	41.6	300	2020310	ARS-FY-L
130	39562.2	4114.46	633.4	287.8	81.8	360	2020465	ARS-FY-L
132	45204.5	4701.27	467.8	207.6	57.2	330	2020390	ARS-FY-H
133	28064.8	2918.74	763.8	377.4	90.4	365	2020293	ARS-FY-H
134	45552.8	4737.49	452.2	198.4	53.6	330	2020375	ARS-FY-L
136	43161.8	4488.83	703	340.4	72.8	360	2020371	ARS-FY-L
138	34141.8	3550.75	791	385.4	87.8	370	2020377	ARS-FY-H
139	43668.4	4541.51	915.4	465.7	82.2	405	2020371	ARS-FY-L
140	26313.2	2736.57	605.8	311.6	49.8	345	2020390	ARS-FY-H
144	38905.8	4046.21	829	380.8	112.4	395	2020333	ARS-FY-L
145	33378.3	3471.34	906	454.9	94.4	410	2020325	ARS-FY-H
147	24811.8	2580.42	753	342.8	89	380	2020091	ARS-FY-L
148	24691.9	2567.96	619.6	282.9	63.4	355	2020091	ARS-FY-L
149	32397.4	3369.33	303	127.7	20.6	250	2020289	ARS-FY-H
150	25836.7	2687.02	747.2	364.6	81.8	350	2020308	ARS-FY-H
152	36477.1	3793.61	688.6	344.8	66.4	310	2020308	ARS-FY-H
156	40979.5	4261.87	769.4	354.2	98.4	375	2020302	ARS-FY-H
160	40629.1	4225.42	961	486.8	104.6	400	2020302	ARS-FY-H
161	30760	3199.05	710.2	344.8	73	350	2020076	ARS-FY-H
162	39574.2	4115.72	890	398.3	137.8	390	2020333	ARS-FY-L
164	43870.5	4562.54	416.5	184.3	39.4	315	2020122	ARS-FY-L
173	45542.7	4736.44	631.4	285.8	72.6	370	2020156	ARS-FY-L
178	33346.6	3468.04	621	294.9	57.4	370	2020325	ARS-FY-H
179	10472.8	1089.17	384.4	165.7	38.4	300	2020392	ARS-FY-H
181	36497.4	3795.73	1089	548.7	132.2	390	2020293	ARS-FY-H
182	24247.5	2521.74	532.2	222.2	72	330	2020315	ARS-FY-L
183	39313.9	4088.64	657.6	261.1	88.4	350	2020315	ARS-FY-L
184	23546.6	2448.84	677	324.8	73	370	2020310	ARS-FY-L
187	30468.3	3168.7	701.2	335.1	86.8	330	2020375	ARS-FY-L
188	38256	3978.63	844.4	422	82.8	370	2020301	ARS-FY-H
197	41327.4	4298.05	611.4	284.7	72.6	375	2020156	ARS-FY-L
198	38306.8	3983.91	574.2	289.7	50.8	360	2020465	ARS-FY-L
199	36517	3797.77	621.6	303.8	62	340	2020293	ARS-FY-H
208	27761.6	2887.21	314.8	128.2	40.4	290	2020310	ARS-FY-L
210	46686.1	4855.36	802.2	385	103.3	375	2020333	ARS-FY-L
216	18894	1964.98	346	153.1	40.8	300	2020315	ARS-FY-L
217	36533.1	3799.44	695.6	303	108.4	375	2020156	ARS-FY-L
218	44677.3	4646.44	992.8	479	118.4	415	2020371	ARS-FY-L
220	31794.2	3306.6	729.4	337.9	80.6	370	2020392	ARS-FY-H
221	10391.2	1080.69	229	98.9	12.4	290	2020392	ARS-FY-H
226	29038.1	3019.96	903.2	460.9	87.8	380	2020076	ARS-FY-H
233	36334.2	3778.76	907.6	424.4	103.4	400	2020091	ARS-FY-L
234	39936.5	4153.4	868	443.9	92.8	415	2020465	ARS-FY-L
235	22694.2	2360.19	554.6	264.4	42.6	370	2020465	ARS-FY-L
236	32914.6	3423.11	792.4	395.2	78	390	2020371	ARS-FY-L
237	28382.8	2951.81	551.4	251.7	62.2	350	2020301	ARS-FY-H
239	25133	2613.83	571.8	272.4	64	350	2020375	ARS-FY-L
243	31650.7	3291.67	448	213.8	51.2	310	2020076	ARS-FY-H
246	46969	4884.78	873.8	410.4	106.6	370	2020308	ARS-FY-H
252	30108.7	3131.3	694	315.4	111	370	2020333	ARS-FY-L
253	30298.3	3151.02	760.4	357.4	104.8	380	2020325	ARS-FY-H
254	25967.8	2700.65	342	168.6	33.2	390	2020289	ARS-FY-H
260	23330.8	2426.4	649.2	312.9	76.2	350	2020310	ARS-FY-L
263	28789.3	2994.08	833.8	417.5	91	390	2020293	ARS-FY-H
265	40748.9	4237.88	857	401	125.6	375	2020091	ARS-FY-L
266	14928.2	1552.53	614.4	274.3	84.8	340	2020315	ARS-FY-L
267	25634.3	2665.96	804.2	276.9	105.6	390	2020156	ARS-FY-L
268	28285.8	2941.72	588.8	370.1	51.6	360	2020377	ARS-FY-H
269	15521.8	1614.27	787	367.7	113.6	370	2020122	ARS-FY-L
269	14994.6	1559.44	787	367.7	113.6	370	2020122	ARS-FY-L
273	52346	5443.98	671.4	337.5	59	365	2020302	ARS-FY-H
278	47547.9	4944.99	1373.8	709.3	155.2	440	2020308	ARS-FY-H
279	30960.1	3219.85	1083.6	517.8	144.4	300	2020333	ARS-FY-L
280	42521.1	4422.2	614.6	304.5	67.4	350	2020302	ARS-FY-H
287	29839.4	3103.29	369	160.7	38.4	295	2020390	ARS-FY-H
289	19684.5	2047.19	835.8	404	83.8	370	2020392	ARS-FY-H
290	52916.2	5503.28	730.6	368.6	74.8	360	2020371	ARS-FY-L
295	63708.2	6625.66	618.6	253.1	94.6	330	2020315	ARS-FY-L
300	31333.7	3258.7	802	389.9	80.2	370	2020377	ARS-FY-H
305	54586	5676.94	931	458.1	100.6	390	2020076	ARS-FY-H
307	36113.2	3755.77	745.2	373.3	85.8	380	2020325	ARS-FY-H
308	32948.1	3426.61	702	347.4	74.4	340	2020289	ARS-FY-H
310	41343.2	4299.69	774.4	356.8	96	380	2020375	ARS-FY-L
311	30044.3	3124.6	901.8	439.7	97.2	395	2020091	ARS-FY-L
312	51886.9	5396.24	967.6	453.4	121	410	2020465	ARS-FY-L
313	34331.4	3570.46	764.2	394.4	82	360	2020308	ARS-FY-H
314	39951.9	4154.99	733.8	344.2	93.4	375	2020122	ARS-FY-L
320	29012.9	3017.34	1093.8	520.7	137.6	420	2020301	ARS-FY-H
332	25695.8	2672.37	827.6	424	83.6	380	2020293	ARS-FY-H
334	50671.1	5269.79	769.2	362.8	90.8	370	2020377	ARS-FY-H
343	42607.9	4431.22	607.4	284	77.2	360	2020122	ARS-FY-L
354	37034.8	3851.62	767	363.2	86.4	370	2020122	ARS-FY-L
